# Quinolone resistance genes *qnr*, *aac(6′)-Ib-cr*, *oqxAB*, and *qepA* in environmental *Escherichia coli*: insights into their genetic contexts from comparative genomics

**DOI:** 10.1101/2024.04.24.590863

**Authors:** Ryota Gomi, Fumie Adachi

## Abstract

Previous studies have reported the occurrence of transferable quinolone resistance determinants in environmental *Escherichia coli*. However, little is known about their vectors and genetic contexts. To gain insights into these genetic characteristics, we analyzed the complete genomes of 53 environmental *E. coli* isolates containing one or more transferable quinolone resistance determinants, including 20 sequenced in this study and 33 sourced from RefSeq. The studied genomes carried the following transferable quinolone resistance determinants alone or in combination: *aac(6′)-Ib-cr*, *oqxAB*, *qepA1*, *qnrA1*, *qnrB4*, *qnrB7*, *qnrB19*, *qnrD1*, *qnrS1*, and *qnrS2*, with *qnrS1* being predominant. These resistance genes were detected on plasmids of diverse replicon types; however, *aac(6′)-Ib-cr*, *qnrS1*, and *qnrS2* were also detected on the chromosome. The genetic contexts surrounding these genes included not only those found in clinical isolates but also novel contexts, such as *qnrD1* embedded within a composite transposon-like structure bounded by Tn*3*-derived inverted-repeat miniature elements (TIMEs). This study provides deep insights into mobile genetic elements associated with transferable quinolone resistance determinants, highlighting the importance of genomic surveillance of antimicrobial resistant bacteria in the environment.
