## Supplementary Tables for "Quinolone resistance genes *qnr*, *aac(6′)-Ib-cr*, *oqxAB*, and *qepA* in environmental *Escherichia coli*: insights into their genetic contexts from comparative genomics"

### Sheet: Table S1
Table S1. Detailed characteristics of 24 E. coli isolates sequenced in this study
Isolate	Source	Year of isolation	Completed? (Assembly method)	ST	TMQR determinant(s)a	Replicon with TMQR determinant(s)					QRDRc	Other resistance genesd	Accession numbere	Resistance phenotypes (MIC (mg/L))f
						Name	Inc typeb	pMLST	Size	Nucleotide accession number				ampicillin	piperacillin	ampicillin-sulbactam	amoxicillin-clavulanic acid	piperacillin-tazobactam	ceftolozane-tazobactam	cefazolin	cefepime	cefotaxime	cefoxitin	ceftazidime	cefmetazole	cefaclor	cefpodoxime	aztreonam	imipenem	meropenem	colistin	gentamicin	tobramycin	amikacin	minocycline	nalidixic acid	ciprofloxacin	ciprofloxacin (Etest)	levofloxacin	trimethoprim-sulfamethoxazole	fosfomycin
1002W03	river water	2010	Yes (Flye)	ST91	qnrS1 (type F)	p1002W03_2	IncN	ST8 (IncN MLST)	43766 bp	CP147054	SDSE (0)	-	CP147054-CP147058	<=8	<=16	<=8/4	<=8/4	<=8/4	<=2/4	<=2	<=2	<=1	<=8	<=1	1	<=8	<=1	<=4	<=1	<=0.12	<=2	<=4	<=4	<=8	<=4	<=16	0.5	0.38	0.5	<=2/38	<=32
1008S13	river water	2010	Yes (Flye)	ST1141	qnrS1 (type I)	p1008S13_1	IncFIB(K)	F-:A-:B- (IncF RST)	65333 bp	CP147052	SDSE (0)	tet(A), dfrA14, sul2, aph(3'')-Ib, aph(6)-Id*	CP147052-CP147053	<=8	<=16	<=8/4	<=8/4	<=8/4	<=2/4	<=2	<=2	<=1	<=8	<=1	1	<=8	<=1	<=4	<=1	<=0.12	<=2	<=4	<=4	<=8	<=4	<=16	0.25	0.25	0.5	>4/76	<=32
1008S19	river water	2010	Yes (Flye)	ST216	qnrS1 (type H)	p1008S19_1	IncFIB(K), IncN	F-:A-:B- (IncF RST)	50257 bp	CP147051	SDSE (0)	blaTEM-1B, blaLAP-2, aph(6)-Id, aph(3'')-Ib, sul2, dfrA14, tet(A)	CP147050-CP147051	>16	>16	<=8/4	<=8/4	<=8/4	<=2/4	<=2	<=2	<=1	<=8	<=1	0.5	<=8	<=1	<=4	<=1	<=0.12	<=2	<=4	<=4	<=8	<=4	<=16	0.25	0.25	0.5	>4/76	<=32
KFu015	river water	2011	Yes (Unicycler)	ST215	qnrB7, qnrD1	qnrB7: pKFu015_3 qnrD1: pKFu015_4	qnrB7: IncX3 qnrD1: Col3M, ColRNAI	qnrB7: - qnrD1: -	qnrB7: 46557 bp qnrD1: 6657 bp	qnrB7: CP147133 qnrD1: CP147134	SDSE (0)	blaSHV-12	CP147130-CP147138	>16	>16	<=8/4	<=8/4	<=8/4	<=2/4	>16	<=2	<=1	<=8	>16	0.5	>8	>4	>8	<=1	<=0.12	<=2	<=4	<=4	<=8	<=4	<=16	0.25	0.19	0.5	<=2/38	<=32
KMi012	river water	2011	Yes (Flye)	ST46	qepA1	pKMi012_1	IncFIB(AP001918), IncFIC(FII)	F18:C4:A-:B1 (IncF RST)	140174 bp	CP147126	LNIE (3)	dfrB4, sul1, mph(A), tet(A), blaCTX-M-14	CP147125-CP147129	>16	>16	>16/8	<=8/4	<=8/4	<=2/4	>16	4	>8	<=8	2	2	>8	>4	<=4	<=1	<=0.12	<=2	<=4	<=4	<=8	>4	>32	>2	>32	>4	>4/76	<=32
KMi029	river water	2011	Yes (Unicycler)	ST216	qnrD1	pKMi029_6	Col3M	-	4270 bp	CP147115	SDSE (0)	-	CP147109-CP147124	<=8	<=16	<=8/4	<=8/4	<=8/4	<=2/4	<=2	<=2	<=1	<=8	<=1	1	<=8	<=1	<=4	<=1	<=0.12	<=2	<=4	<=4	<=8	<=4	<=16	0.12	0.125	0.5	<=2/38	<=32
KMi014	river water	2011	No	ST607	qnrB7, qnrD1	-	-	-	-	-	SDSE (0)	blaSHV-12	SRR28012671 (Illumina), SRR28036845 (Nanopore)	>16	>16	<=8/4	<=8/4	<=8/4	<=2/4	>16	<=2	<=1	<=8	16	0.5	>8	4	>8	<=1	<=0.12	<=2	<=4	<=4	<=8	<=4	<=16	0.12	0.19	0.25	<=2/38	<=32
KKa014	river water	2012	Yes (Flye)	ST58	qnrS1 (type A)	pKKa014_1	IncY	-	131602 bp	CP147106	SDSE (0)	tet(A), tet(B), dfrA14, sul2, blaTEM-1B	CP147105-CP147108	>16	>16	16/8	<=8/4	<=8/4	<=2/4	<=2	<=2	<=1	<=8	<=1	1	<=8	<=1	<=4	<=1	<=0.12	<=2	<=4	<=4	<=8	>4	<=16	0.25	0.094	0.5	>4/76	<=32
KFu021	river water	2012	Yes (Unicycler)	ST58	qnrS1 (type A)	pKFu021_1	IncY	-	130264 bp	CP147102	SDSE (0)	tet(A), tet(B), dfrA14, sul2, blaTEM-1B	CP147101-CP147104	>16	>16	16/8	<=8/4	<=8/4	<=2/4	<=2	<=2	<=1	<=8	<=1	1	<=8	<=1	<=4	<=1	<=0.12	<=2	<=4	<=4	<=8	>4	<=16	0.5	0.19	1	>4/76	<=32
KOr024	river water	2013	Yes (Flye)	ST101	qnrS1 (type J)	pKOr024_4	IncX1	-	41491 bp	CP147097	SDSE (0)	floR, aph(3')-Ia, sul3, cmlA1, aadA1, aadA2, dfrA12, tet(A)	CP147095-CP147100	<=8	<=16	<=8/4	<=8/4	<=8/4	<=2/4	<=2	<=2	<=1	<=8	<=1	0.5	<=8	<=1	<=4	<=1	<=0.12	<=2	<=4	<=4	<=8	<=4	<=16	0.25	0.19	0.5	>4/76	<=32
KTa005	river water	2013	Yes (Unicycler)	ST542	qnrB7, qnrD1	qnrB7: pKTa005_4 qnrD1: pKTa005_7	qnrB7: IncX3 qnrD1: Col3M	qnrB7: - qnrD1: -	qnrB7: 48469 bp qnrD1: 4270 bp	qnrB7: CP147088 qnrD1: CP147091	SDSE (0)	tet(A), blaSHV-12	CP147084-CP147094	>16	>16	<=8/4	<=8/4	<=8/4	<=2/4	>16	<=2	2	<=8	>16	0.5	>8	>4	>8	<=1	<=0.12	<=2	<=4	<=4	<=8	<=4	<=16	0.12	0.125	0.5	<=2/38	<=32
KTa007	river water	2013	No	ST218	qnrD1	-	-	-	-	-	SDSE (0)	-	SRR28012663 (Illumina), SRR28036840 (Nanopore)	<=8	<=16	<=8/4	<=8/4	<=8/4	<=2/4	<=2	<=2	<=1	<=8	<=1	1	<=8	<=1	<=4	<=1	<=0.12	<=2	<=4	<=4	<=8	<=4	<=16	0.12	0.094	0.25	<=2/38	<=32
KTa009	river water	2013	No	ST218	qnrD1	-	-	-	-	-	SDSE (0)	tet(A)	SRR28012662 (Illumina), SRR28036839 (Nanopore)	<=8	<=16	<=8/4	<=8/4	<=8/4	<=2/4	<=2	<=2	<=1	<=8	<=1	1	<=8	<=1	<=4	<=1	<=0.12	<=2	<=4	<=4	<=8	<=4	<=16	0.12	0.094	0.25	<=2/38	<=32
JSWP006	municipal wastewater	2015	Yes (Flye)	ST393	qnrS1 (type E)	pJSWP006_1	IncFIA, IncFIB(AP001918)	F-:A1:B1 (IncF RST)	123573 bp	CP147082	LNIE (3)	erm(B), tet(B), aph(3')-Ia, aph(6)-Id, aph(3'')-Ib, aac(3)-IId, sul2, blaTEM-1B, blaCTX-M-55, mcr-3.1, dfrA17, floR, catA2	CP147081-CP147083	>16	>16	>16/8	<=8/4	<=8/4	<=2/4	>16	>8	>8	<=8	16	1	>8	>4	>8	<=1	<=0.12	4	>8	>8	<=8	>4	>32	>2	>32	>4	>4/76	<=32
JSWP021	municipal wastewater	2015	Yes (Flye)	ST224	aac(6')-Ib-cr	pJSWP021_1	IncFIA, IncFIB(AP001918), IncFII(pCoo)	F10:A1:B49 (IncF RST)	120365 bp	CP147076	LNIE (3)	cmlA1, catB3*, sul1, sul3, aadA1, aadA2, aadA5, dfrA12, dfrA17, tet(B), blaTEM-1B, blaCTX-M-15, blaOXA-1	CP147074-CP147080	>16	>16	>16/8	<=8/4	<=8/4	<=2/4	>16	>8	>8	<=8	16	1	>8	>4	>8	<=1	<=0.12	<=2	<=4	>8	<=8	>4	>32	>2	>32	>4	>4/76	<=32
JKHS004	hospital wastewater	2015	Yes (Flye)	ST2179	qnrS2, aac(6')-Ib-cr, oqxA, oqxB	qnrS2, aac(6')-Ib-cr: chromosome oqxA, oqxB: pJKHS004_1	qnrS2, aac(6')-Ib-cr: - oqxA, oqxB: IncFIB(AP001918), IncFIC(FII)	qnrS2, aac(6')-Ib-cr: - oqxA, oqxB: F18:C4:A-:B1 (IncF RST)	qnrS2, aac(6')-Ib-cr: 4949596 bp oqxA, oqxB: 143870 bp	qnrS2, aac(6')-Ib-cr: CP147069 oqxA, oqxB: CP147070	LDIE (2)	sul2, dfrA17, aph(3'')-Ib, aph(6)-Id, tet(A), tet(A), floR, catB3, arr-3, blaOXA-1, blaCTX-M-65, blaTEM*	CP147069-CP147073	>16	>16	16/8	<=8/4	<=8/4	<=2/4	>16	<=2	>8	<=8	<=1	1	>8	>4	8	<=1	<=0.12	<=2	<=4	8	<=8	<=4	>32	>2	>32	>4	>4/76	<=32
JKHS006	hospital wastewater	2015	Yes (Flye)	ST131	qnrS1 (type L)	pJKHS006_4	IncN	ST7 (IncN MLST)	63327 bp	CP147064	LDSE (1)	aph(6)-Id, aph(3'')-Ib, sul2, dfrA14, blaCTX-M-14, blaTEM-1B	CP147064-CP147068	>16	>16	>16/8	16/8	<=8/4	<=2/4	>16	8	>8	<=8	2	2	>8	>4	<=4	<=1	<=0.12	<=2	<=4	<=4	<=8	<=4	>32	>2	12	>4	>4/76	>64
JKHS016	hospital wastewater	2015	Yes (Flye)	ST43	qnrS1 (type D)	pJKHS016_2	IncI1-I(Alpha)	ST31 (IncI1 MLST)	100666 bp	CP147060	SDSE (0)	tet(A), sul2*, blaCTX-M-15, blaTEM*, dfrA1, aadA1	CP147059-CP147063	>16	>16	<=8/4	<=8/4	<=8/4	<=2/4	>16	<=2	8	<=8	2	1	>8	>4	<=4	<=1	<=0.12	<=2	<=4	<=4	<=8	<=4	<=16	0.25	0.25	0.5	>4/76	<=32
JKHS019	hospital wastewater	2015	No	ST410	aac(6')-Ib-cr	-	-	-	-	-	LNIE (3)	tet(A), dfrA17, aadA5, sul1, mph(A),catB3*, blaCTX-M-15, blaOXA-1	SRR28012677 (Illumina), SRR28036855 (Nanopore)	>16	>16	16/8	16/8	<=8/4	<=2/4	>16	>8	>8	>8	16	4	>8	>4	>8	<=1	<=0.12	<=2	<=4	>8	16	<=4	>32	>2	>32	>4	>4/76	<=32
19M19	municipal wastewater	2019	Yes (Flye)	ST2179	qnrS2 (2 copies), aac(6')-Ib-cr	qnrS2 (2 copies), aac(6')-Ib-cr: chromosome	-	-	4870130 bp	CP147048	LDIE (2)	arr-3, catB3 ,floR, blaOXA-1, blaCTX-M-65, blaTEM-1B, blaTEM-1B,blaTEM-1B, aph(3'')-Ib, aph(3'')-Ib, aph(3'')-Ib, aph(6)-Id, aph(6)-Id, aph(6)-Id, sul2, sul2, sul2	CP147048-CP147049	>16	>16	>16/8	16/8	16/4	<=2/4	>16	<=2	>8	<=8	<=1	1	>8	>4	8	<=1	<=0.12	<=2	<=4	<=4	<=8	<=4	>32	>2	>32	>4	<=2/38	<=32
19A14	municipal wastewater	2019	Yes (Flye)	ST38	qnrS1 (type C)	chromosome	-	-	4879959 bp	CP147046	SDSE (0)	blaCTX-M-15	CP147046-CP147047	>16	>16	<=8/4	<=8/4	<=8/4	<=2/4	>16	<=2	>8	<=8	4	1	>8	>4	<=4	<=1	<=0.12	<=2	<=4	<=4	<=8	<=4	<=16	0.25	0.25	0.5	<=2/38	<=32
20A24	municipal wastewater	2020	Yes (Flye)	ST10	qnrB19	p20A24_1	Col(pHAD28)	-	3180 bp	CP147045	SDSE (0)	-	CP147044-CP147045	<=8	<=16	<=8/4	<=8/4	<=8/4	<=2/4	<=2	<=2	<=1	<=8	<=1	1	<=8	<=1	<=4	<=1	<=0.12	<=2	<=4	<=4	<=8	<=4	<=16	0.25	0.25	0.5	<=2/38	<=32
21F61	river water	2021	Yes (Flye)	ST657	qnrS1 (type J)	p21F61_2	IncX1	-	48446 bp	CP147040	SDSE (0)	tet(A), floR, dfrA5, aadA1, sul3, aph(3')-Ia, blaTEM-176	CP147037-CP147043	>16	>16	<=8/4	<=8/4	<=8/4	<=2/4	<=2	<=2	<=1	<=8	<=1	1	<=8	<=1	<=4	<=1	<=0.12	<=2	<=4	<=4	<=8	<=4	<=16	0.5	0.38	0.5	>4/76	<=32
22F46	river water	2022	Yes (Flye)	ST540	qnrS1 (type A)	p22F46_1	IncFIB(AP001918), IncFIB(K)	F-:A-:B53 (IncF RST)	100207 bp	CP147033	SDSE (0)	dfrA14, tet(A), blaTEM-1B	CP147031-CP147036	>16	>16	16/8	<=8/4	<=8/4	<=2/4	<=2	<=2	<=1	<=8	<=1	1	<=8	<=1	<=4	<=1	<=0.12	<=2	<=4	<=4	<=8	<=4	<=16	0.5	0.25	1	<=2/38	<=32
aThe context type is shown for qnrS1.
bPlasmid replicons were detected using PlasmidFinder 2.1 with identity and coverage thresholds of 80% and 40%, respectively. The 80% identity threshold is based on the recommendation in the PlasmidFinder paper. The 40% coverage threshold was used to enable detection of plasmid replicons split at the beginning and end of the replicon sequence.
cGyrA codons 83 and 87 and ParC codons 80 and 84 are shown in this order. SDSE is the wild-type. The number of amino acid substitutions is shown in parentheses.
d* indicates a truncated gene.
eNucleotide accession numbers of closed replicons are shown for completed genomes, and SRA accession numbers are shown for uncompleted genomes.
fNonsuseptible results according to CLSI criteria are highlighted in pink. For ciprofloxacin and levofloxacin, non-wild type results according to ECOFF criteria are highlighted in light blue. ECOFF values are 0.06 mg/L for ciprofloxacin and 0.125 mg/L for levofloxacin.

### Sheet: Table S2
Table S2. Detailed characteristics of 33 RefSeq environmental E. coli genomes with TMQR determinants
Isolate	Source	Location	Isolation date	ST	TMQR determinant(s)a	Replicon with TMQR determinant(s)					QRDRc	Other resistance genesd	Assembly accession number	Publication	Genetic context of TMQR gene investigated in the publication? (reported context)	Resistance phenotypes determined by the authors (MIC (mg / L))e
						Name	Inc typeb	pMLST	Size	Nucleotide accession number						nalidixic acid	ciprofloxacin	levofloxacin
W5-6	Jin River water W5	China: Chengdu	Mar 26, 2015	ST744	oqxA, oqxB	pMCR_W5-6	IncHI2, IncHI2A	ST3 (IncHI2 DLST)	241043 bp	NZ_CP032993.1	LNIE (3)	aph(4)-Ia*, aadA1, aadA2, aac(3)-IVa, aph(3')-Ia, aph(3')-Ia, aph(6)-Id, aph(3'')-Ib, dfrA12, sul1, sul2, sul2, sul3, tet(B), tet(B), mcr-1.1, blaTEM-1B, blaCTX-M-14, fosA3, floR, floR, catA1, cmlA1	GCF_003667425.1	Lin et al., Front Microbiol. 2020 Mar 10;11:352. doi: 10.3389/fmicb.2020.00352.	Yes (sul1-tnpA (Tn3)-IS26-IS26-oqxA-oqxB-IS26)	R (> 128)	R (> 6.4)	-
WCHEC025943	Sewage (hospital wastewater)	China: Sichuan, Chengdu	2017-04	ST410	oqxA, oqxB, aac(6')-Ib-cr	oqxA, oqxB: pMCR1_025943 aac(6')-Ib-cr: p2_025943	oqxA, oqxB: IncHI2, IncHI2A, IncN aac(6')-Ib-cr: IncFIB(AP001918), IncFII	oqxA, oqxB: ST3 (IncHI2 DLST) aac(6')-Ib-cr: F47:A-:B75 (IncF RST)	oqxA, oqxB: 265538 bp aac(6')-Ib-cr: 75779 bp	oqxA, oqxB: NZ_CP027202.2 aac(6')-Ib-cr: NZ_CP027200.1	LNIE (3)	arr-3, dfrA27, dfrA14, sul1, sul1, sul2, sul2, blaTEM-1B, blaTEM-1B, blaTEM-1B, blaCTX-M-65, blaNDM-5, blaCMY-2, tet(A), tet(A), tet(M), mph(A), rmtB1, aph(3'')-Ib, aadA16, aadA22, aac(3)-IId, aph(3'')-Ib, aph(3'')-Ib, aph(6)-Id, aph(6)-Id, aph(6)-Id, aph(3')-Ia, aph(4)-Ia, aac(3)-IVa, floR, mcr-1.1, mcr-3.5, lnu(F)	GCF_002811555.3	Long et al. Sci Rep . 2019 Jan 24;9(1):696. doi: 10.1038/s41598-018-37125-1.	No	-	R (8)	-
SWHEFF_58	Shek Wu Hui WWTPs_58 WWTPs effluent	China: Hong Kong SAR	2018-12	ST38	qnrS1 (type K)	plasmid unnamed2	IncX1	-	46569 bp	NZ_CP055050.1	SDSE (0)	aph(3')-Ia, dfrA14, tet(A), blaTEM-176, floR	GCF_022354045.1	Che et al. Microbiome. 2022 Jan 25;10(1):16. doi: 10.1186/s40168-021-01192-w.	No	-	-	-
STLEFF_47	Stanley WWTPs_47 WWTPs effluent	China: Hong Kong SAR	2018-12	ST117	qnrS1 (type G)	plasmid unnamed2	IncI1-I(Alpha)	ST136 SLV (IncI1 MLST)	121650 bp	NZ_CP058876.1	SDSE (0)	aadA1, rmtB1, aph(3'')-Ib, aph(6)-Id, tet(A), tet(A), arr-2, dfrA14, sul2, blaTEM*, blaTEM-1B, blaCTX-M-55, blaOXA-10, cmlA5, floR	GCF_022494235.1	Che et al. Microbiome. 2022 Jan 25;10(1):16. doi: 10.1186/s40168-021-01192-w.	No	-	-	-
C-SRM-3	hospital wastewater	China: Hangzhou	2022	ST410	aac(6')-Ib-cr	chromosome	-	-	4799348 bp	NZ_CP123197.1	LNIE (3)	aadA2, aph(3')-Ia, aph(3')-IIa, aph(3'')-Ib, aph(6)-Id, tet(A), tet(A), sul1, sul1, sul2, dfrA12, arr-3, blaTEM*, blaTEM-1B, blaCTX-M-55, blaNDM-13, blaOXA-1, floR, catB3, fosA3	GCF_027570235.2	Ju et al. Environ Sci Pollut Res Int . 2023 Jul 21. doi: 10.1007/s11356-023-28193-6.	No	-	R (> 32)	-
KFu023	river water	Japan	2013	ST10	aac(6')-Ib-cr	chromosome	-	-	4672002 bp	NZ_CP091662.1	LNIE (3)	tet(B), blaOXA-1, blaCTX-M-15, catB3*	GCF_022494645.1	Gomi et al., Curr Res Microb Sci. 2022. in press. doi: 10.1016/j.crmicr.2022.100144.	Yes (ΔtnpA (Tn2)-IS26-aac(6')-Ib-cr-blaOXA-1-ΔcatB3-IS26-ΔISEc22-like)	R (> 16)	-	-
GSH8M-2	municipal wastewater	Japan: Tokyo	2018-08	ST542	qnrS1 (type G), qnrS2	qnrS1: pGSH8M-2-1 qnrS2: pGSH8M-2-3	qnrS1: IncFIB(AP001918), IncFII qnrS2: IncX1	qnrS1: F24:A-:B1 (IncF RST) qnrS2: -	qnrS1: 145389 bp qnrS2: 49365 bp	qnrS1: NZ_AP019676.1 qnrS2: NZ_AP019678.1	SDSE (0)	sul2, aadA5, aph(3')-Ia, dfrA14, dfrA17, tet(A), tet(A), blaTEM-135, blaTEM*, blaCTX-M-55, blaNDM-5, floR, floR, floR, fosA3	GCF_009176965.1	Sekizuka et al. Infect Drug Resist . 2019 Jul 23;12:2243-2249. doi: 10.2147/IDR.S215273. eCollection 2019.	qnrS1: No qnrS2: Yes (hp-floR-hp-hp-ISEc57-IS26-qnrS2-hp-IS26-hp-IS26-hp-hp-hp-fosA3-IS26-ΔblaTEM-1-hp-blaCTX-M-55-IS26)	-	I (0.5)	R (4)
WP5-S17-ESBL-11	municipal wastewater	Japan: Tokyo	Jul 10, 2017	ST58	qnrS1 (type C)	chromosome	-	-	4781831 bp	NZ_AP022107.1	SDSE (0)	blaCTX-M-15	GCF_014160155.1	Sekizuka et al. Antibiotics (Basel) . 2022 Sep 21;11(10):1283. doi: 10.3390/antibiotics11101283.	No	-	-	-
WP2-W18-CRE-03	municipal wastewater	Japan: Tokyo	Feb 13, 2018	ST602	oqxA, oqxB	pWP2-W18-CRE-03_1	IncFIB(AP001918), IncFIC(FII), IncQ1	F18:C4:A-:B1 (IncF RST)	158754 bp	NZ_AP021915.1	LNIE (3)	dfrA17, dfrA17, aph(3')-Ia, aph(6)-Id, aph(3'')-Ib, sul2, tet(B), blaTEM-1B, blaCTX-M-27, catA1, catA1, fosA7	GCF_014168595.1	Sekizuka et al. Antibiotics (Basel) . 2022 Sep 21;11(10):1283. doi: 10.3390/antibiotics11101283.	No	-	-	-
WP4-W18-ESBL-09	municipal wastewater	Japan: Tokyo	Feb 13, 2018	ST405	aac(6')-Ib-cr	pWP4-W18-ESBL-09_1	Col156, IncFIA, IncFIB(AP001918), IncFII(pRSB107)	F1:A1:B16 (IncF RST)	117617 bp	NZ_AP022070.1	LNIE (3)	dfrA17, aadA5, aac(3)-IIa, aph(6)-Id, aph(3'')-Ib, sul1, sul2, mph(A), tet(A)*, tet(A), blaCTX-M-15, blaOXA-1, catB3	GCF_014169115.1	Sekizuka et al. Antibiotics (Basel) . 2022 Sep 21;11(10):1283. doi: 10.3390/antibiotics11101283.	No	-	-	-
WP7-S17-ESBL-04	municipal wastewater	Japan: Tokyo	Jul 10, 2017	ST10	qnrS1 (type B)	pWP7-S17-ESBL-04_1	IncFIB(AP001918), IncFIB(K), IncN	F-:A-:B53 (IncF RST)	123262 bp	NZ_AP022178.1	SDSE (0)	aph(6)-Id, aph(3'')-Ib, tet(A), blaCTX-M-15, blaTEM-1B, sul2, dfrA14	GCF_014169475.1	Sekizuka et al. Antibiotics (Basel) . 2022 Sep 21;11(10):1283. doi: 10.3390/antibiotics11101283.	No	-	-	-
WP8-S17-ESBL-05	municipal wastewater	Japan: Tokyo	Aug 23, 2017	ST641	qnrS1 (type G)	pWP8-S17-ESBL-05_3	IncX1	-	53216 bp	NZ_AP022218.1	SDSE (0)	aadA1, aph(3')-Ia, dfrA14, blaCTX-M-55, blaOXA-10, arr-2, tet(A), cmlA5	GCF_014169595.1	Sekizuka et al. Antibiotics (Basel) . 2022 Sep 21;11(10):1283. doi: 10.3390/antibiotics11101283.	No	-	-	-
WP8-S18-CRE-02	municipal wastewater	Japan: Tokyo	Aug 6, 2018	ST542	qnrS1 (type G), qnrS2	qnrS1: pWP8-S18-CRE-02_1 qnrS2: pWP8-S18-CRE-02_3	qnrS1: IncFIB(AP001918), IncFII qnrS2: IncX1	qnrS1: F24:A-:B1 (IncF RST) qnrS2: -	qnrS1: 145389 bp qnrS2: 49365 bp	qnrS1: NZ_AP022246.1 qnrS2: NZ_AP022248.1	SDSE (0)	aadA5, aph(3')-Ia, dfrA14, dfrA17, tet(A), tet(A), sul2, blaTEM*, blaTEM-135, blaCTX-M-55, blaNDM-5, floR, floR, floR, fosA3	GCF_014169695.1	Sekizuka et al. Antibiotics (Basel) . 2022 Sep 21;11(10):1283. doi: 10.3390/antibiotics11101283.	No	-	-	-
WP8-S18-ESBL-07	municipal wastewater	Japan: Tokyo	Aug 6, 2018	ST2858	qnrS1 (type D)	pWP8-S18-ESBL-07_2	IncB/O/K/Z	-	91233 bp	NZ_AP022263.1	SDSE (0)	blaCTX-M-15	GCF_014169775.1	Sekizuka et al. Antibiotics (Basel) . 2022 Sep 21;11(10):1283. doi: 10.3390/antibiotics11101283.	No	-	-	-
BEC1-S17-ESBL-09	sea water	Japan: Tokyo	Jul 10, 2017	ST130	qnrB4	pBEC1-S17-ESBL-09_2	IncFII	F2:A-:B- (IncF RST)	83140 bp	NZ_AP022300.1	LDSE (1)	tet(B), dfrA17, sul1, blaTEM-1B, blaCTX-M-15, blaDHA-1, mph(A)	GCF_014169915.1	Sekizuka et al. Antibiotics (Basel) . 2022 Sep 21;11(10):1283. doi: 10.3390/antibiotics11101283.	No	-	-	-
NMBU_W12E19	surface water	Norway: Aas	2019-02	ST1286	qnrS1 (type D)	pNMBU-W12E19_02	IncI1-I(Alpha)	ST31 (IncI1 MLST)	88772 bp	NZ_CP042886.1	SDSE (0)	blaCTX-M-15, mph(A), tet(A)	GCF_013282315.1	Finton et al. Front Microbiol . 2020 Jun 17;11:1273. doi: 10.3389/fmicb.2020.01273. eCollection 2020.	No	-	S (0.25)	-
OW1E2	surface water	Switzerland: Basel	2012	ST11280	qnrS1 (type H)	pOW1E2b	IncFIB(K)	F-:A-:B- (IncF RST)	74070 bp	NZ_CP067247.1	LDSE (1)	aph(6)-Id, aph(6)-Id, aph(3'')-Ib, aph(3'')-Ib, tet(A), tet(A), sul2, sul2, blaTEM*, blaTEM-1B, blaCTX-M-55, blaLAP-2, dfrA14, floR, fosA3	GCF_017639025.1	Biggel et al., J Antimicrob Chemother. 2021 Jul 15;76(8):2004-2011. doi: 10.1093/jac/dkab119.	No	R	S	-
ABW_S38	waste water	Switzerland: Basel	2015	ST215	qnrS1 (type H)	pABW_S38c	IncFIB(K)	F-:A-:B- (IncF RST)	53010 bp	NZ_CP067268.1	SDSE (0)	blaOXA-48, blaTEM-1B, blaLAP-2, blaCTX-M-14, fosA3	GCF_017639105.1	Biggel et al., J Antimicrob Chemother. 2021 Jul 15;76(8):2004-2011. doi: 10.1093/jac/dkab119.	No	S	S	-
027_SK3	waste water	Switzerland: Basel	2016	ST215	qnrS1 (type H)	p027_SK3b	IncFIB(K), IncFII(pCRY)	F-:A-:B- (IncF RST)	104584 bp	NZ_CP067313.1	SDSE (0)	aph(6)-Id, aph(3'')-Ib, sul2, dfrA14, tet(A), blaTEM-1B, blaLAP-2, blaOXA-48, blaCTX-M-14, fosA3	GCF_017639165.1	Biggel et al., J Antimicrob Chemother. 2021 Jul 15;76(8):2004-2011. doi: 10.1093/jac/dkab119.	No	S	S	-
ABW_A19	waste water	Switzerland: Basel	2015	ST1266	aac(6')-Ib-cr	chromosome	-	-	5250599 bp	NZ_CP067307.1	LNIE (3)	aadA1, aph(3')-Ia, aph(6)-Id, aph(3'')-Ib, armA, dfrA1, tet(A), sul1, sul2, sul2, arr-3, msr(E), mph(E), blaCTX-M-65, blaOXA-1, catB3, floR, fosA3	GCF_017639185.1	Biggel et al., J Antimicrob Chemother. 2021 Jul 15;76(8):2004-2011. doi: 10.1093/jac/dkab119.	No	R	R	-
CF009	environment (surface water)	Switzerland	2019	ST73	qnrA1	p009_A	IncC	ST3 (IncA/C PMLST)	159959 bp	NZ_CP048305.1	SDSE (0)	aac(6')-Il, aadA*, blaCMY-4, blaVIM-1, dfrA1, sul1, sul1	GCF_010365325.1	Bleichenbacher et al., Environ Pollut. 2020 Oct;265(Pt B):115081. doi: 10.1016/j.envpol.2020.115081.	No	S	S	-
CF032	environment (surface water)	Switzerland	2019	ST1284	qnrB19, qnrS1 (type M)	qnrB19: p32-4_E qnrS1: p32-4_K-OXA181	qnrB19: Col(pHAD28) qnrS1: ColKP3, IncX3	qnrB19: - qnrS1: -	qnrB19: 4417 bp qnrS1: 50168 bp	qnrB19: NZ_CP048315.1 qnrS1: NZ_CP048321.1	LNIE (3)	erm(B), mph(A), mph(A), aph(6)-Id, aph(3'')-Ib, aadA5, tet(B), sul1, sul2, dfrA17, blaCTX-M-15, blaCMY, blaOXA-181	GCF_010365345.1	Bleichenbacher et al., Environ Pollut. 2020 Oct;265(Pt B):115081. doi: 10.1016/j.envpol.2020.115081.	No	R	R	-
CF064	environment (surface water)	Switzerland	2019	ST940	qnrS1 (type M)	p64_C-OXA181	ColKP3, IncX3	-	50136 bp	NZ_CP048325.1	SDSE (0)	aadA1, aadA1, tet(B), dfrA1, blaOXA-181	GCF_010365365.1	Bleichenbacher et al., Environ Pollut. 2020 Oct;265(Pt B):115081. doi: 10.1016/j.envpol.2020.115081.	No	I	I	-
CF142	environment (surface water)	Switzerland	2019	ST648	qnrS1 (type M), qnrB4, aac(6')-Ib-cr	qnrS1, qnrB4: p142_A-OXA181 aac(6')-Ib-cr: chromosome	qnrS1, qnrB4: ColKP3, IncFIA, IncFIB(AP001918), IncFII(pRSB107) aac(6')-Ib-cr: -	qnrS1, qnrB4: F1:A1:B1 (IncF RST) aac(6')-Ib-cr: -	qnrS1, qnrB4: 155486 bp aac(6')-Ib-cr: 5073188 bp	qnrS1, qnrB4: NZ_CP048338.1 aac(6')-Ib-cr: NZ_CP048337.1	LNIE (3)	aac(3)-IIa, dfrA17, blaTEM-1B, blaCTX-M-15, blaDHA-1, blaOXA-1, blaOXA-181, sul1, mph(A), catA1, catB3*, tet(B)	GCF_010365385.1	Bleichenbacher et al., Environ Pollut. 2020 Oct;265(Pt B):115081. doi: 10.1016/j.envpol.2020.115081.	No	R	R	-
CF061	environment (surface water)	Switzerland	2019	ST940	qnrS1 (type M)	p61_A-OXA181	ColKP3, IncX3	-	51471 bp	NZ_CP048327.1	SDSE (0)	aadA1, aadA1, tet(B), dfrA1, blaOXA-181	GCF_010365405.1	Bleichenbacher et al., Environ Pollut. 2020 Oct;265(Pt B):115081. doi: 10.1016/j.envpol.2020.115081.	No	S	S	-
CF010	environment (surface water)	Switzerland	2019	ST656	qnrS1 (type M)	p010_B-OXA181	ColKP3, IncX3	-	51479 bp	NZ_CP048332.1	LDSE (1)	tet(B), dfrA17, aadA5, sul1, mph(A), blaTEM-1B, blaOXA-181	GCF_010365425.1	Bleichenbacher et al., Environ Pollut. 2020 Oct;265(Pt B):115081. doi: 10.1016/j.envpol.2020.115081.	No	R	I	-
CF124	environment (surface water)	Switzerland	2019	ST410	qnrS1 (type M)	p124_B-OXA181	ColKP3, IncX3	-	51466 bp	NZ_CP048346.1	LNIE (3)	aac(6')-Ib*, aph(3'')-Ib, aph(6)-Id, aadA5, aac(3)-IId, tet(B), sul1, sul2, dfrA17, mph(A), blaTEM*, blaTEM-1B, blaCTX-M-15, blaCMY-2, blaCMY-2, blaOXA-1*, blaOXA-181, catB3	GCF_010365465.1	Bleichenbacher et al., Environ Pollut. 2020 Oct;265(Pt B):115081. doi: 10.1016/j.envpol.2020.115081.	No	R	R	-
CF053	environment (surface water)	Switzerland	2019	ST205	qnrB4	p53_A	IncFIA, IncFIB(AP001918), IncFII, IncFII	F31:F36:A4:B37 (IncF RST)	144585 bp	NZ_CP048360.1	LNIE (3)	aadA1, aph(6)-Id, aph(3'')-Ib, dfrA1, dfrA17, tet(A), sul1, sul2, mph(A), blaCTX-M-27, blaDHA-1, blaOXA-48	GCF_010365485.1	Bleichenbacher et al., Environ Pollut. 2020 Oct;265(Pt B):115081. doi: 10.1016/j.envpol.2020.115081.	No	R	R	-
CF164	environment (surface water)	Switzerland	2019	ST167	aac(6')-Ib-cr	pC-F-164_A-OXA140	IncFIA, IncFII	F36:A4:B- (IncF RST)	132482 bp	NZ_CP048368.1	LNIE (3)	dfrA12, aadA2, rmtB1, sul1, blaTEM-1B, blaCTX-M-15, blaNDM-5, blaOXA-1, mph(A), catB3*	GCF_010365525.1	Bleichenbacher et al., Environ Pollut. 2020 Oct;265(Pt B):115081. doi: 10.1016/j.envpol.2020.115081.	No	R	R	-
CF038	environment (surface water)	Switzerland	2019	ST410	aac(6')-Ib-cr	p38_A-OXA140	IncFIA, IncFIB(AP001918), IncFII(pAMA1167-NDM-5)	F1:A1:B49 (IncF RST)	86996 bp	NZ_CP048377.1	LNIE (3)	aadA2, aadA5, tet(B), sul1, sul1, dfrA12, dfrA17, blaTEM*, blaCMY-2, blaOXA-1, blaCTX-M-15, blaNDM-5, catB3*	GCF_010365545.1	Bleichenbacher et al., Environ Pollut. 2020 Oct;265(Pt B):115081. doi: 10.1016/j.envpol.2020.115081.	No	R	R	-
TKEC21-17	municipal wastewater	Turkey: Hatay	Apr 16, 2021	ST609	qnrS1 (type A), qnrS1 (type L)	qnrS1 (type A): pTKEC21-17-tetX-91kb qnrS1 (type L): pTKEC21-17-46kb	qnrS1 (type A): IncFIA(HI1), IncFIB(K) qnrS1 (type L): IncX3	qnrS1 (type A): F-:A18:B- (IncF RST) qnrS1 (type L): -	qnrS1 (type A): 91489 bp qnrS1 (type L): 46799 bp	qnrS1 (type A): NZ_CP092450.1 qnrS1 (type L): NZ_CP092451.1	SDSE (0)	aadA2, aadA22, tet(A), tet(X), tet(X), sul2, sul3, dfrA12, floR, lnu(F), blaTEM-1B, blaSHV-12	GCF_022385195.1	Kürekci et al. Microbiol Spectr . 2022 Aug 31;10(4):e0073222. doi: 10.1128/spectrum.00732-22.	No	-	-	-
TKEC21-59	municipal wastewater	Turkey: Hatay	Apr 29, 2021	ST609	qnrS1 (type A)	pTKEC21-59-tetX-86kb	IncFIA(HI1), IncFIB(K)	F-:A18:B- (IncF RST)	86914 bp	NZ_CP092453.1	SDSE (0)	dfrA12, aadA2, sul2, sul3, blaTEM-1B, tet(A), tet(X), floR	GCF_022385215.1	Kürekci et al. Microbiol Spectr . 2022 Aug 31;10(4):e0073222. doi: 10.1128/spectrum.00732-22.	No	-	-	-
1000C-3	hospital wastewater	USA	Oct 10, 2018	ST167	aac(6')-Ib-cr	pMHW-2	IncFIA, IncFIB(AP001918), IncFII, IncFII	F36:A4:B1 (IncF RST)	145445 bp	NZ_CP091428.1	LNIE (3)	aadA5, tet(A), tet(B), dfrA17, sul1, mph(A), blaTEM*, blaCTX-M-15, blaOXA-1, blaKPC-2, catB3	GCF_022370515.1	Liedhegner et al. Antibiotics (Basel). 2022 Feb 17;11(2):260. doi: 10.3390/antibiotics11020260.	Yes (TnAs1-IS26-aac(6')-Ib-cr-blaOXA-1-catB3-IS26-blaCTX-M-15)	-	R	-
aThe context type is shown for qnrS1.
bPlasmid replicons were detected using PlasmidFinder 2.1 with identity and coverage thresholds of 80% and 40%, respectively. The 80% identity threshold is based on the recommendation in the PlasmidFinder paper. The 40% coverage threshold was used to enable detection of plasmid replicons split at the beginning and end of the replicon sequence.
cGyrA codons 83 and 87 and ParC codons 80 and 84 are shown in this order. SDSE is the wild-type. The number of amino acid substitutions is shown in parentheses.
d* indicates a truncated gene.
ePhenotypes according to the authors' interpretation are indicated. Phenotypes without MIC values are those obtained by the disc diffusion method. R: Resistant, I: Intermediate, S: Susceptible.
